# Genetic variance in fitness and its cross-sex covariance predict adaptation during experimental evolution

**DOI:** 10.1101/2020.02.26.966119

**Authors:** Eva L. Koch, Sonja H. Sbilordo, Frédéric Guillaume

## Abstract

In presence of rapid environmental changes, it is of particular importance to assess the adaptive potential of populations, which is mostly determined by the additive genetic variation (V_A_) in fitness. In this study we used *Tribolium castaneum* (red flour beetles) to investigate its adaptive potential in three new environmental conditions (Dry, Hot, Hot-Dry). We tested for potential constraints that might limit adaptation, including negative genetic covariance between female and male fitness. Based on V_A_ estimates for fitness, we expected the highest relative fitness increase in the most stressful condition Hot-Dry and similar increases in single stress conditions Dry and Hot. High adaptive potential in females in Hot was reduced by a negative covariance with male fitness. We tested adaptation to the three conditions after 20 generations of experimental evolution and found that observed adaptation mainly matched our predictions. Given that body size is commonly used as a proxy for fitness, we also tested how this trait and its genetic variance (including non-additive genetic variance) were impacted by environmental stress. In both traits, variances were sex and condition dependent, but they differed in their variance composition, cross-sex and cross-environment genetic covariances, as well as in the environmental impact on V_A_.
