## Supplemental tables S1-4 for "Genetic variance in fitness and its cross-sex covariance predict adaptation during experimental evolution"

### Sheet: Table S1
Effect of condition on size
Effect of condition (control, dry, hot, hot-dry) on size of males and females with a batch (time when individuals grew up)effect included
n = 7969
size ~batch*condition*sex+ (1|family)
Type III ANOVA tables
	SumSq	MeanSq	NumDF	DenDF	F.value	Pr(>F)
batch	135203	12291	11	771.2	8.4852	3.112e-14	***
condition	331565	110522	3	7710	76.2983	< 2.00E-16	***
sex	750624	750624	1	7759.1	518.191	< 2.00E-16	***
batch:condition	322041	10064	32	5869.3	6.9475	< 2.00E-16	***
batch:sex	15477	1407	11	7759.4	0.9713	0.47017
condition:offsex	24211	8070	3	7759.2	5.5713	0.0008157	***
batch:condition:offsex	44168	1380	32	7759.4	0.9529	0.54298

### Sheet: Table S2
(A) Adaptation to dry condition
Effect of selection regime (control/dry) on number of offspring in dry conditions, accounting for non-independence of individuals that belong to the same selection line and family (implicitly nested within lines)
n = 911
offspring ~ Selection + (1 | Line)+(1|family)
Type III ANOVA tables
	SumSq	MeanSq	NumDF	DenDF	F.value	Pr(>F)
Selection	1858.7	1858.7	1	15.973	10.432	0.005247	**
Estimates
	Estimate	Std. Error	df	t value	Pr(>|t|)
(Intercept)	47.445	1.564	15.986	30.34	1.47e-15	***
SelectionD	7.576	2.346	15.973	3.23	0.00525	**
(B) Adaptation to hot condition
Effect of selection regime (control/hot) on number of offspring in hot conditions, accounting for non-independence of individuals that belong to the same selection line and family (implicitly nested within lines)
n = 694
offspring ~ Selection + (1 | Line)+(1|family)
Type III ANOVA tables
	SumSq	MeanSq	NumDF	DenDF	F.value	Pr(>F)
Selection	926.56	926.56	1	18.397	4.796	0.04164	*
Estimates
	Estimate	Std. Error	df	t value	Pr(>|t|)
(Intercept)	24.961	1.775	18.791	14.06	2.01e-11	***
SelectionH	5.468	2.497	18.397	2.19	0.0416	*
(C) Adaptation to hot-dry condition
Effect of selection regime (control/hot-dry) on number of offspring in hot-dry conditions, accounting for non-independence of individuals that belong to the same selection line and family (implicitly nested within lines)
n = 923
offspring ~ Selection + (1 | Line)+(1|family)
Type III ANOVA tables
	SumSq	MeanSq	NumDF	DenDF	F.value	Pr(>F)
Selection	2024.8	2024.8	1	17.941	14.777	0.001195	**
Estimates
	Estimate	Std. Error	df	t value	Pr(>|t|)
(Intercept)	22.977	1.707	18.101	13.46	7.2e-11	***
SelectionHD	9.26	2.409	17.941	3.844	0.00119	**
(D) Test for cross-adaptation
Effect of selection regime (control,dry, hot, hot-dry) on number of offspring in all conditions, accounting for non-independence of individuals that belong to the same selection line and family (implicitly nested within lines)
n = 7178
offspring ~ Selection * Treatment +(1 | Line) + (1 | Line:Treatment) +(1|family)
Type III ANOVA tables
	SumSq	MeanSq	NumDF	DenDF	F.value	Pr(>F)
Selection	2498	833	3	34.618	4.3268	0.01081	*
Treatment	594849	198283	3	102.958	1030.5	2.2e-16	***
Selection:Treatment	16394	1822	9	102.915	9.4667	2.197e-10	***
Estimates
	Estimate	Std. Error	df	t value	Pr(>|t|)
(Intercept)	65.2671	1.8328	58.5609	35.611	< 2.00E-16	***
SelectionD	-1.2618	2.664	58.6523	-0.474	0.637511
SelectionH	2.1831	2.5896	58.3523	0.843	0.402659
SelectionHD	-0.1166	2.589	58.2986	-0.045	0.964221
TreatmentD	-17.857	1.4853	97.3207	-12.023	< 2.00E-16	***
TreatmentH	-40.4024	1.5602	117.459	-25.896	< 2.00E-16	***
TreatmentHD	-42.3099	1.505	102.421	-28.114	< 2.00E-16	***
SelectionD:TreatmentD	7.6398	2.2021	97.404	3.469	0.000779	***
SelectionH:TreatmentD	-3.7264	2.0964	96.5679	-1.778	0.078628	.
SelectionHD:TreatmentD	4.4479	2.0979	96.8556	2.12	0.036549	*
SelectionD:TreatmentH	12.1024	2.2312	110.658	5.424	3.46e-07	***
SelectionH:TreatmentH	3.1646	2.1895	114.113	1.445	0.15111
SelectionHD:TreatmentH	11.6597	2.1657	109.434	5.384	4.2e-07	***
SelectionD:TreatmentHD	12.1764	2.1772	100.713	5.593	1.92e-07	***
SelectionH:TreatmentHD	-2.0618	2.1159	100.122	-0.974	0.332173
SelectionHD:TreatmentHD	9.3032	2.1146	99.9029	4.399	2.72e-05	***

### Sheet: Table S3
Table S3:Genetic variances (VA: additive genetic variance; VM: maternal variance; VR: residual variance), heritability (h2), coefficient of additive genetic variance (CVA) of size in female and male flour beetles and cross-sex additive genetic covariances (COVA) and correlations (rA) in different environmental conditions. Estimates for genetic variances were obtained from univariate animal models…
	Condition
	Control		Dry		Hot		Hot-Dry
Females N	1020		1181		837		960
mean (SE)	1149.13	-1.1	1148.08	-1.18	1126.25	-1.57	1141.96	-1.29
VA (SE)	751.813	-201.613	672.478	-220.359	687.889	-299.567	1017.46	-291.513
VM (SE)	29.609	-63.126	84.292	-77.277	151.916	-118.57	25.582	-96.178
VR (SE)	417.126	-108.703	842.037	-123.501	1181.33	-172.704	618.8	-157.4
h2 (SE)	0.627	-0.143	0.421	-0.125	0.34	-0.139	0.612	-0.152
CVA (SE)	2.386	-0.32	2.259	-0.37	2.329	-0.507	2.793	-0.4
Males N	1008		1183		834		962
mean (SE)	1132.31	-1.18	1125.47	-1.19	1103.73	-1.5	1114.01	-1.34
VA (SE)	1155.11	-298.615	855.964	-245.369	1166.27	-215.356	999.704	-179.661
VM (SE)	17.788	-85.549	9.982	-77.925	0.0001451	-3.116e-05	4.628e-05	-7.403e-06
VR (SE)	219.335	-155.146	830.449	-136.464	654.776	-140.587	769.419	-123.078
h2 (SE)	0.83	-0.171	0.505	-0.128	0.64	-0.089	0.565	-0.08
CVA (SE)	3.002	-0.388	2.6	-0.373	3.094	-0.286	2.838	-0.255

### Sheet: Table S4
Table S4:Addtive genetic correlations between fitness and size of females and males. Estimates are obtained from bivariate animal models including fitness (=offspring number) and size as response. Additive genetic effects for fitness and size and maternal effects were included as explanatory variables
	Genetic correlation fitness and size
		Correlation		P-value
		estimate	SE
Females	Control	-0.256	0.29	0.38
	Dry	0.013	0.26	0.96
	Hot	-0.18	0.348	0.61
	Hot-Dry	0.06	0.214	0.79
Male	Control	-0.538	0.276	0.04
	Dry	0.216	0.24	0.39
	Hot	-0.177	0.285	0.55
	Hot-Dry	0.299	0.207	0.21
